# Genetic diversity and population structure of *Luffa acutangula* accessions in a Thailand collection using SNP markers

**DOI:** 10.1101/2020.07.16.206128

**Authors:** Grimar Abdiel Perez, Pumipat Tongyoo, Julapark Chunwongse, Hans de Jong, Paweena Chuenwarin

## Abstract

This study explored a germplasm consisting of 112 *Luffa acutangula* (ridge gourd) accessions mainly from Thailand, and some accessions from Vietnam, China, Philippines, Indonesia, USA, Bangladesh and Laos for an analysis of the population structure and underlying genetic diversity using 2,834 SNPs. STRUCTURE analysis (*ΔK* at *K*=6) allowed us to group the accessions into six subpopulations that corresponded well with the unrooted phylogenetic tree and principal coordinate analyses. The phylogenetic tree showed the diversity of *L. acutangula* in Thailand, and accessions from other countries apart from Thailand were grouped together in the same branches. In STRUCTURE, subpopulation 2 contained only accessions from Thailand while other subpopulations contained a combination of accessions from Thailand and from other countries. When plotted, the STRUCTURE bars to the area of collection, it revealed the geneflow from the surrounding places nearby as indicated by the admixed genetic in the STRUCTURE bars. AMOVA based on STRUCTURE clustering showed the variation between populations (12.83%) and confirmed the absence of population structure in subpopulations (−10.59%). There was a distinguishing characteristic fruit shape and length in each subpopulation. The ample genetic diversity found in the *L. acutangula* germplasm can be utilized in ridge gourd breeding programs to help meet the demands and needs of both consumers and farmers.
