## Supplementary material for "Genetic diversity and population structure of *Luffa acutangula* accessions in a Thailand collection using SNP markers": Online Resource: Online Resource S1.xlsx

### Sheet: Sheet1
Online Resource S1. Passport Data of Luffa acutangula accessions.
Accession number	Names	Country	Province/ State	Institute
1	LA001	Thailand	Chaiyaphum	TVRC
2	LA002	Thailand	Loei	TVRC
3	LA003	Thailand	Loei	TVRC
4	LA004	Thailand	Kalasin	TVRC
5	LA005	Thailand	Loei	TVRC
6	LA006	Thailand	Phetchaboon	TVRC
7	LA007	Thailand	Pattani	TVRC
8	LA008	Thailand	Narathiwat	TVRC
9	LA009	Thailand	Ayutthaya	TVRC
10	LA010	Thailand	Ayutthaya	TVRC
11	LA011	Thailand	Lopburi	TVRC
12	LA012	Thailand	Singburi	TVRC
13	LA013	Thailand	Singburi	TVRC
14	LA014	Thailand	Chainat	TVRC
15	LA015	Thailand	Chainat	TVRC
16	LA016	Thailand	Chainat	TVRC
17	LA017	Thailand	Uthaithani	TVRC
18	LA018	Thailand	Uthaithani	TVRC
19	LA019	Thailand	Chainat	TVRC
20	LA020	Thailand	Supanburi	TVRC
21	LA021	Thailand	Supanburi	TVRC
22	LA022	Thailand	Supanburi	TVRC
23	LA023	Thailand	Supanburi	TVRC
24	LA024	Thailand	Supanburi	TVRC
25	LA025	Thailand	Kanchanaburi	TVRC
26	LA026	Thailand	Kanchanaburi	TVRC
27	LA027	Thailand	Kanchanaburi	TVRC
28	LA028	Thailand	Kanchanaburi	TVRC
29	LA029	Thailand	Ratchaburi	TVRC
30	LA030	Thailand	Ratchaburi	TVRC
31	LA031	Thailand	Ratchaburi	TVRC
32	LA032	Thailand	Petchaburi	TVRC
33	LA033	Thailand	Prachuapkirikhun	TVRC
34	LA034	Thailand	Chanthaburi	TVRC
35	LA035	Thailand	Chanthaburi	TVRC
36	LA036	Thailand	Chanthaburi	TVRC
37	LA037	Thailand	Chanthaburi	TVRC
38	LA038	Thailand	Chanthaburi	TVRC
39	LA039	Thailand	Tak	TVRC
40	LA040	Thailand	Sukhothai	TVRC
41	LA041	Thailand	Nakhonnayok	TVRC
42	LA042	Thailand	Prachinburi	TVRC
43	LA043	Thailand	Chanthaburi	TVRC
44	LA044	Thailand	Chanthaburi	TVRC
45	LA045	Thailand	Chanthaburi	TVRC
46	LA046	Thailand	Nakonsawan	TVRC
47	LA047	Thailand	Kamphaengpet	TVRC
48	LA048	Thailand	Kamphaengpet	TVRC
49	LA049	Thailand	Kamphaengpet	TVRC
50	LA050	Thailand	Pitsunulok	TVRC
51	LA051	Thailand	Pitsunulok	TVRC
52	LA052	Thailand	Pitsunulok	TVRC
53	LA053	Thailand	Pitsunulok	TVRC
54	LA054	Thailand	Pitsunulok	TVRC
55	LA055	Thailand	Uttraradit	TVRC
56	LA056	Thailand	Uttraradit	TVRC
57	LA057	Thailand	Uttraradit	TVRC
58	LA058	Thailand	Uttraradit	TVRC
59	LA059	Thailand	Uttraradit	TVRC
60	LA060	Thailand	Uttraradit	TVRC
61	LA061	Thailand	Uttraradit	TVRC
62	LA062	Thailand	Phare	TVRC
63	LA063	Thailand	Chaingrai	TVRC
64	LA064	Thailand	Chaingrai	TVRC
65	LA065	Thailand	Chaingrai	TVRC
66	LA066	Thailand	Chaingrai	TVRC
67	LA067	Thailand	Chiangmai	TVRC
68	LA068	Thailand	Chiangmai	TVRC
69	LA069	Thailand	Chiangmai	TVRC
70	LA070	Thailand	Lampang	TVRC
71	LA071	Thailand	Lampang	TVRC
72	LA072	Thailand	Lampang	TVRC
73	LA073	Thailand	Lampang	TVRC
74	LA074	Thailand	Nakhonsawan	TVRC
75	LA075	Thailand	Petchaboon	TVRC
76	LA076	Thailand	Petchaboon	TVRC
77	LA077	Thailand	Petchaboon	TVRC
78	LA078	Thailand	Loei	TVRC
79	LA078-A	Thailand	Loei	TVRC
80	LA079	Thailand	-	TVRC
81	LA080	Thailand	-	TVRC
82	LA080-A	Thailand	-	TVRC
83	LA081	Thailand	Narathiwat	TVRC
84	LA082	Thailand	Pattalung	TVRC
85	LA083	Thailand	Pichit	TVRC
86	LA084	Thailand	Pichit	TVRC
87	LA085	Vietnam	Hochiminth city	TVRC
88	LA086	Vietnam	Hochiminth city	TVRC
89	LA087	Vietnam	Tay ninl	TVRC
90	LA088	Vietnam	Lam dong	TVRC
91	LA089	Thailand		TVRC
92	LA090	China		TVRC
93	LA091	China		TVRC
94	LA092	Thailand	Nonthaburi	TVRC
95	LA093	Thailand	Kanchanaburi	TVRC
96	LA094	China	-	TVRC
97	LA-CM	Thailand	-	East-West Seed International Limited
98	LC010	Thailand	Loei	TVRC
99	VI039813	Philippines	La union	AVRDC
100	VI039833	Philippines	Nueva Ecija	AVRDC
101	VI043135	Indonesia	-	AVRDC
102	VI046065	United States of America	-	AVRDC
103	VI055372	Bangladesh	Chittagong	AVRDC
104	VI055373A	Bangladesh	Chittagong	AVRDC
105	VI055373B	Bangladesh	Chittagong	AVRDC
106	VI055374	Bangladesh	Chittagong	AVRDC
107	VI055375	Bangladesh	Cox's Bazar	AVRDC
108	VI055376	Bangladesh	Kushtia	AVRDC
109	VI055377	Bangladesh	Nawabgonj	AVRDC
110	VI055749	Laos	Savannakhet	AVRDC
111	VI055839	Laos	-	AVRDC
112	VI055943	Laos	Saravane	AVRDC
TVRC Tropical Vegetable Research Center, AVRDC World Vegetable Center
