## Supplementary material for "Genetic diversity and population structure of *Luffa acutangula* accessions in a Thailand collection using SNP markers": Online Resource: Online Resource S2.xlsx

### Sheet: Sheet2
Online Resource S2. Descriptive statistics of Luffa acutangula fruit length (cm).
STRUCTURE grouping	Count	Mean	Median	Max	Min	Standard Deviation	Variance
Cluster 1	8	31.9	32.5	38	26	4.26	18.1
Cluster 2	62	23.2	23	34	12	4.44	19.7
Cluster 3	14	22	21.5	39	8	7.47	55.8
Cluster 4	9	26	26	40	15	8.4	70.5
Cluster 5	5	22.6	23	30	18	4.72	22.3
Cluster 6	14	15.6	16	24	7	5.6	31.3

### Sheet: Sheet1
Sample	Accession	Length (cm)	Average L
1		22.2	20.7333
		20.6
		19.4
2		20.5	18.3
		16.5
		17.9
3		20.5	21.3333
		20
		23.5
4		29.5	30.4
		31.2
		30.5
5		20.2	23.0667
		29
		20
6		19	19
		21.5
		16.5
7		24.5	22
		18.5
		23
8		15.5	18.8333
		18
		23
9		14.8	15.5
		17
		14.7
10		22.8	23.2
		23
		23.8
11		32.5	33.5233
		36.07
		32
12		24.5	26.0667
		25.7
		28
13		18.3	18.6
		21
		16.5
14		23.2	25.6333
		29.7
		24
15		21	22.8667
		25.5
		22.1
16		19.7	19.9667
		22
		18.2
17		19.2	21.7333
		22.5
		23.5
18		16	16.1667
		15.5
		17
19		22.8	18.9333
		16
		18
20		24.2	23.2333
		24.5
		21
21		21.3	19.1
		20.5
		15.5
22		37	38
		39.8
		37.2
23		24.5	22.6
		20.8
		22.5
24		23	21.2667
		20.8
		20
25		21.4	23
		23.3
		24.3
26		19	24.1667
		29.5
		24
27		18	18.2333
		20.2
		16.5
28		19.5	22.8333
		20.5
		28.5
29		22.3	23.9333
		23.5
		26
30		23.5	27.3667
		30
		28.6
31		27.5	24.6667
		19.5
		27
32		19.6	21.2
		21
		23
33		32.5	33.8333
		32.5
		36.5
34		26	28.0667
		26.2
		32
35		24.5	25
		24
		26.5
36		20.8	24.6
		24
		29
37		24.5	28.7867
		29
		32.86
38		24	23.5
		24
		22.5
39		24	22.1667
		19
		23.5
40		19	20.6667
		24
		19
41		25	24.3333
		23
		25
42		17	19.2
		20
		20.6
43		32.5	30.3333
		31.3
		27.2
44		25	25.5
		23.3
		28.2
45		27	33.2667
		35.5
		37.3
46		30	32.3333
		32.5
		34.5
47		23.4	24.6333
		26.5
		24
48		23.8	25.6
		26
		27
49		28.6	24.0333
		23
		20.5
50		21	21.0333
		21.3
		20.8
51		35.8	32.7333
		30.9
		31.5
52		31.2	27
		21.8
		28
53		20.6	22.4667
		25
		21.8
54		35.8	32.9333
		35
		28
55		15.7	14.9667
		15.5
		13.7
56		12	10.5
		11.9
		7.6
57		7.6	6.86667
		8.3
		4.7
58		23.9	22.7667
		20.6
		23.8
59		11.5	20.7333
		26
		24.7
60		8.3	7.53333
		8
		6.3
61		27	25.6667
		22
		28
62		24.2	24.5667
		28.5
		21
63		23	23.6667
		22
		26
64		32.3	38.9333
		41.5
		43
65		22.6	22.6
		22.2
		23
66
67		28.8	28.7667
		29.5
		28
68		24.7	22.1167
		19.15
		22.5
69		21.5	21.1
		20.8
		21
70		20.5	28.8333
		33.5
		32.5
71		12.2	12.2667
		14.7
		9.9
72		30	25.6667
		24.5
		22.5
73		16.5	16.1667
		19
		13
74		31.5	28.5667
		28.2
		26
75		18.6	18.6333
		20.3
		17
76		28	27.1
		27.5
		25.8
77		19	21.1667
		23.5
		21
78		17	15.5
		14.5
		15
79		7.5	7.5
		8
		7
80		19.5	21
		21
		22.5
81		15	15.5333
		16.8
		14.8
82		14	12.5
		12.5
		11
83		27.5	28.5
		31.5
		26.5
84		18	17.6667
		18
		17
85		32	33.5667
		38.2
		30.5
86		32.4	30.7333
		29.3
		30.5
87		26	24.5667
		25
		22.7
88		19.3	20.3667
		19.3
		22.5
89		29	25.6
		24
		23.8
90		16	15.3333
		15
		15
91		16	19.1667
		19
		22.5
92		24.6	26.2
		34
		20
93		22	22.8333
		20
		26.5
94		28	27.1667
		24.5
		29
95		38.5	36.1667
		37.5
		32.5
96		27.2	22.7333
		19.5
		21.5
97		14.3	15.0667
		14.3
		16.6
98		43	40.1667
		44.5
		33
99		31.5	30.3333
		30
		29.5
100		17	18.4333
		19.5
		18.8
101		18.2	16.5667
		15
		16.5
102		15.6	15.5333
		17
		14
103		19.8	23.5333
		25.8
		25
104		9.7	10.8333
		14.5
		8.3
105		21.5	22.4333
		24.5
		21.3
106		13.6	16.6
		13
		23.2
107		21.3	23.0333
		27.5
		20.3
108		11.8	12.1667
		14
		10.7
109
110		19	19
111		17	18.6333
		18.9
		20
112		20.7	21.5667
		22.5
		21.5
113		27.5	26.5
		29
		23
