## Supplementary material for "Genetic diversity and population structure of *Luffa acutangula* accessions in a Thailand collection using SNP markers": Online Resource: Online Resource S4.xlsx

### Sheet: Sheet1
Online Resource S4. One-way ANOVA based on STRUCTURE grouping.
	Df	Sum sq	Mean Sq	F value	P-value
Structure clustering	5	1483	296.52	10.27	5.1e-08***
Residuals	104	3002	28.86
***P-value < 0.001
