## Supplementary material for "Genetic diversity and population structure of *Luffa acutangula* accessions in a Thailand collection using SNP markers": Online Resource: Online Resource S5.xlsx

### Sheet: Sheet1
Online Resource S5. Tukey HSD based on STRUCTURE grouping with a 95% family-wise confidence level.
Pairwise comparisons	Diff	Lwr	Upr	P adj
Cluster2–Cluster1	–8.7137097	–14.573774	–2.853645	0.001
Cluster3–Cluster1	–9.875	–16.994895	–2.7551046	0.001
Cluster4–Cluster1	–5.875	–13.454707	1.70471	0.224143
Cluster5–Cluster1	–9.275	–18.167746	–0.3822535	0.0356724
Cluster6–Cluster1	–16.2321429	–23.14562	–9.3186653	<0.001
Cluster3–Cluster2	–1.1612903	–6.08082	3.75824	0.983214
Cluster4–Cluster2	2.83871	–2.725536	8.40296	0.67687
Cluster5–Cluster2	–0.5612903	–7.813173	6.69059	0.999919
Cluster6–Cluster2	–7.5184332	–12.134171	–2.902695	<0.001
Cluster4–Cluster3	4	–2.878472	10.8785	0.54246
Cluster5–Cluster3	0.6	–7.703153	8.90315	0.999942
Cluster6–Cluster3	–6.3571429	–12.493721	–0.2205648	0.0377402
Cluster5–Cluster4	–3.4	–12.100656	5.30066	0.865815
Cluster6–Cluster4	–10.3571429	–17.021724	–3.6925615	<0.001
Cluster6–Cluster5	–6.9571429	–15.083988	1.1697	0.137913
Diff mean difference between two groups, Lwr lower endpoint of the interval, Upr upper endpoint of the interval, P adj p-value after adjustment for the multiple comparisons
